# A competitive activity-based protein profiling platform yields cell wall synthesis inhibitors active against replicating and non-replicating *Mycobacterium tuberculosis*

**DOI:** 10.1101/2021.04.16.440156

**Authors:** Michael Li, Hiren V. Patel, Armand B. Cognetta, Trever C. Smith, Ivy Mallick, Jean-François Cavalier, Stephane Canaan, Bree B. Aldridge, Benjamin F. Cravatt, Jessica C. Seeliger

## Abstract

The identification and validation of a small molecule’s targets is a major bottleneck in the discovery process for tuberculosis antibiotics. Activity-based protein profiling (ABPP) is an efficient tool for determining a small molecule’s targets within complex proteomes. However, how target inhibition relates to biological activity is often left unexplored. Here we studied the effects of 1,2,3-triazole ureas on *Mycobacterium tuberculosis* (*Mtb*). After screening ~200 compounds, we focused on two inhibitors active against both exponentially replicating and hypoxia-induced drug-tolerant *Mtb* that form part of a four-compound structure-activity series. The compound with negligible activity revealed potential false positive targets not addressed in other ABPP studies. Biochemistry, computational docking, and morphological analysis confirmed that active compounds preferentially inhibit serine hydrolases with cell wall and lipid metabolism functions and that disruption of the cell wall underlies biological activity. Our findings showed that ABPP identifies the targets most likely relevant to a compound’s antibacterial activity.
