## Supplementary material for "A competitive activity-based protein profiling platform yields cell wall synthesis inhibitors active against replicating and non-replicating *Mycobacterium tuberculosis*": Table S1

### Sheet: Table S1
Table S1. Summary of ABPP experiments
		15N-labeled ("heavy")		14N-labeled ("light")
		Whole cell treatment	Lysate treatment	Whole cell treatment					Lysate treatment
Expt #	pH	vehicle	FP-biotin	vehicle	AA691	AA692	AA701	AA702	FP-biotin	[cmpd] (μM)	# samples	# instrument replicates per sample	# instrument replicates per expt	Dataset identifier*	Comparison	Outcome
1	6.6	●	●	●						-	1	1	1	AC58	Probe vs. no-probe	Active SH proteome
2	6.6	●	●		●	●			●	2	2	2	4	AC92	Compound vs. vehicle	Inhibited SH
3	6.6	●	●		●	●		●	●	2	3	2	6	AC114	Compound vs. vehicle	Inhibited SH
4	5.0	●	●		●	●	●	●	●	13	4	1	4	AC157	Compound vs. vehicle	Inhibited SH
												Total # instrument replicates	15
* See Table S2 for detailed information on detected peptides
