## Supplementary material for "A competitive activity-based protein profiling platform yields cell wall synthesis inhibitors active against replicating and non-replicating *Mycobacterium tuberculosis*": Table S3

### Sheet: Table S3
Table S3. Active serine hydrolase proteome detected by ABPP
See also Tables S1 and S2 for further details regarding experimental conditions and detected peptides
	Experiment	1		2					3							4
	Compound	Vehicle		AA691	AA691	AA692	AA692		AA691	AA691	AA692	AA692	AA702	AA702		AA691	AA692	AA701	AA702
	Comparison	Probe/No probe		Cmpd/Vehicle					Cmpd/Vehicle							Cmpd/Vehicle
	Dataset identifier	AC58_F		AC92_A	AC92_B	AC92_C	AC92_D		AC114_E	AC114_F	AC114_G	AC114_H	AC114_I	AC114_J		AC157_R	AC157_S	AC157_T	AC157_U
DETECTED IN 15 INSTRUMENT REPLICATES
UniPROT Identifier	Name/Annotation																				Protein Name	Functional category*		*Abbreviations for functional categories
P9WQ95	amiC Putative amidase AmiC	20		6.68	7.52	20	20		20	20	20	20	20	20		20	20	20	20		AmiC	IMR		VDA	Virulence, detox, and adaptation
P9WQ97	amiB2 Putative amidase AmiB2	20		1.38	1.85	20	20		7.8	8.01	16.3	13.82	1.04	1.05		8.8	20	2.14	1.59		AmiB2	IMR		IP	Information pathways
P9WQ99	amiA2 Putative amidase AmiA2	20		1.15	1.35	1.41	1.31		20	20	0.64	0.63	2.22	2.2		2.45	2.06	4.15	4.76		AmiA2	IMR		CWP	Cell wall and cell processes
P9WL67	Rv2627c Uncharacterized protein Rv2627c	20		20	20	20	20		20	20	1.67	1.64	1.13	1.14		4.72	1.64	1.03	1.03		Rv2627c	CH		RNA	Stable RNA
P9WHR3	caeA Carboxylesterase A	20		1.58	1.67	1.39	1.41		4.75	4.7	0.82	0.82	1.04	1.04		3.26	1.34	1.4	2.21		CaeA	CWP		ISP	Insertion seqs and phages
P9WNH5	hsaD 4,5:9,10-diseco-3-hydroxy-5,9,17-trioxoandrosta-1(	20		1.83	1.18	1.19	1.16		1.12	1.11	0.87	0.88	0.8	0.82		1.17	1.31	1.15	1.2		HsaD	IMR		PE/PPE	Self-explanatory
P9WNH3	Rv2715 Uncharacterized protein Rv2715	20		1.23	1.17	0.94	0.92		20	20	0.9	0.91	1.27	1.29		1.5	0.83	1.26	1.03		Rv2715	IMR		IMR	Intermediary metabolism and respiration
Q50681	lipM Esterase LipM	20		20	20	20	20		20	20	20	19.67	3.56	3.54		20	20	2.25	1.39		LipM	IMR		UK	Unknown
O06832	lipO Esterase LipO	20		12.34	20	9.68	9.57		20	20	10.18	8.72	5.58	5.98		20	20	5.25	4.84		LipO	IMR		RP	Regulatory proteins
P72041	lipE Lipase LipE	20		1.54	1.94	2.28	2.17		20	20	1.08	1.08	0.77	0.8		11.86	4.46	1.1	1.12		LipE	IMR		CH	Conserved hypothetical
P95229	Rv0272c Uncharacterized protein	20		1.62	1.25	1.2	1.09		1	0.98	0.8	0.8	0.8	0.79		1.29	1.12	1.18	1.24		Rv0272c	CH		LM	Lipid metabolism
P9WK87	nlhH Carboxylesterase NlhH	20		1.27	1.52	1.34	1.29		20	20	0.88	0.87	3.25	3.39		1.1	1.31	1.35	2.72		NlhH	IMR
P9WM39	Rv1288 Uncharacterized protein Rv1288	20		1.81	1.88	1.48	1.49		1.37	1.38	0.98	0.98	0.93	0.91		1.1	1.1	1.07	1.16		Rv1288	CH
I6XU97	Rv0045c Hydrolase	20		1.05	1.14	1.21	1.15		2.74	2.54	0.85	0.96	1.06	1.08		0.82	1.24	0.67	0.92		Rv0045c	LM
P96267	Rv0421c Uncharacterized protein	20		1.62	1.11	1.1	1.15		20	20	0.55	0.53	1.08	1.09		0.79	1.35	0.7	0.69		Rv0421c	CH
L0TC47	lipV Possible lipase LipV	20		1.25	1.51	1.39	1.36		2.21	2.19	0.74	0.76	1.53	1.56		0.99	1.09	1.58	20		LipV	IMR
O05805	Rv2854 Uncharacterized protein	20		2.19	2.27	2.06	2.04		20	20	0.76	0.74	1.14	1.16		3.53	2.62	0.7	0.88		Rv2854	CH
P9WQP3	fbpA Diacylglycerol acyltransferase/mycolyltransferase	20		2.04	1.98	2.31	2.25		5.13	4.92	1.48	1.51	0.87	0.87		9.12	2.35	0.6	0.62		FbpA	LM
P9WQP1	fbpB Diacylglycerol acyltransferase/mycolyltransferase	20		2.89	2.04	2.2	2.26		3.91	3.85	1.4	1.39	0.77	0.8		12.07	2.91	0.68	0.66		FbpB	LM
O05294	Rv1192 Uncharacterized protein	20		1.33	1.61	1.48	1.36		12.96	15.11	0.7	0.68	0.89	0.92		9.47	2.02	1.92	1.96		Rv1192	CH
O53417	Rv1069c Conserved protein	20		2.2	1.8	1.44	1.47		3.64	3.67	0.74	0.72	1.1	1.08		0.87	1.31	0.89	0.88		Rv1069c	CH
I6YGL1	Rv3591c Hydrolase	20		2.49	2.52	3.34	3.29		20	20	1.67	1.65	0.83	0.84		20	20	1.23	1.25		Rv3591c	IMR
P71668	lipI Lipase LipH	20		20	20	20	20		20	20	20	20	7.12	7.81		20	20	5.26	6.91		LipI	IMR
O07178	Rv0457c Probable peptidase	20		1.59	1.57	1.48	1.42		9.69	9.71	0.8	0.78	0.82	0.84		0.98	1.51	1.02	1.03		Rv0457c	IMR
I6X8D2	pks13 Polyketide synthase Pks13	20		2.08	1.63	1.49	1.55		4.63	4.7	0.83	0.84	1.06	1.05		1.04	1.22	0.86	0.94		Pks13	LM
O07427	Rv0183 Lysophospholipase	20		20	20	20	20		17.03	20	9.21	9.28	12.39	12.63		16.37	20	7.83	6.7		Rv0183	IMR
P95072	sppA Possible protease IV SppA (Endopeptidase IV) (Sign	20		2.02	1.52	1.41	1.34		1.05	1.02	0.7	0.7	0.67	0.68		0.79	0.89	0.71	0.74		SppA	CWP
P95125	lipN Lipase/esterase LipN	20		20	20	2.9	2.88		10.38	10.25	2.08	2.2	5.57	4.82		6.52	7.23	2.25	1.13		LipN	IMR
P96402	lipC Esterase LipC	20		2.5	2.84	3.34	3.25		20	20	3.57	3.45	1.05	1.05		20	9.82	1.24	1.29		LipC	IMR
P9WP41	cut2 Probable cutinase cut2	20		1.1	1.25	1.79	1.93		2.2	2.38	1.29	1.29	0.91	0.95		0.44	0.78	0.29	0.28		Cut2	CWP
O33185	Rv1683 Bifunctional enzyme long-chain acyl-CoA synthase a	20		1.51	1.32	1.51	1.5		4.51	4.31	0.9	0.9	1.25	1.25		0.67	1	0.6	0.62		Rv1683	LM
O06291	htrA Probable serine protease HtrA (DEGP protein)	20		1.81	1.38	1.31	1.34		1.31	1.28	0.66	0.67	0.7	0.69		1.19	1.29	1.18	1.21		HtrA	IMR
P9WNY1	Rv0458 Probable aldehyde dehydrogenase	20		1.85	1.65	1.43	1.5		2.99	3.09	0.99	0.97	0.91	0.91		0.92	1.08	0.81	1.02		Rv0458	IMR
P9WQD5	tesA Probable thioesterase TesA	20		1.78	1.85	2.31	2.29		8.95	9.09	2.72	2.52	1.55	1.49		17.25	10.76	1.21	1.06		TesA	LM
O53581	Rv3802c Membrane protein	20		1.4	1.73	1.56	1.55		8.62	8.64	1.46	1.46	0.86	0.87		1.36	1.42	1.04	1.03		Rv3802c	CWP
O53531	Rv2257c Conserved protein	20		1.37	1.62	1.5	1.41		1.08	1.09	0.84	0.83	0.76	0.76		1.07	1.41	1.21	1.71		Rv2257c	CH
P9WIY9	Rv1063c Uncharacterized NTE family protein Rv1063c	20		1.89	1.35	1.29	1.31		1.32	1.22	0.77	0.68	0.78	0.8		0.54	0.65	0.54	0.52		Rv1063c	CH
L0TB61	Rv2037c Conserved transmembrane protein	20		1.3	1.38	1.29	1.27		9.3	9.48	0.68	0.68	1.21	1.18		0.92	1.13	0.71	0.74		Rv2037c	CWP
P95290	lipD Lipase LipD	20		2.08	1.37	1.48	1.52		4.7	4.79	0.61	0.67	1.86	1.86		2.92	2.32	0.5	0.52		LipD	IMR
P96935	lipG Lipase/esterase LipG	20		8.87	11.2	7.91	7.87		19.21	20	4.44	3.87	6.54	5.78		2.13	4.08	0.73	0.72		LipG	IMR
P9WQN9	fbpC Diacylglycerol acyltransferase/mycolyltransferase	20		1.25	1.6	1.43	1.32		2.84	2.8	1.02	1.09	0.85	0.85		0.94	0.95	0.81	0.91		FbpC	LM
DETECTED IN 14 INSTRUMENT REPLICATES
P9WNH1	bpoC Putative non-heme bromoperoxidase BpoC	20		1.72	1.62	1.76	1.74		20	-	0.36	0.4	1.99	1.95		4.97	1.87	0.48	0.83		BpoC	VDA
O53697	Rv0293c Conserved protein	-		20	20	12.28	12.51		20	20	3.49	3.54	2.9	2.89		13.64	2.55	1.9	1.97		Rv0293c	CH
P96903	lpqC Esterase lipoprotein LpqC	20		2.08	1.53	1.4	1.4		20	-	0.55	0.54	1.85	1.9		0.68	1.49	0.65	0.85		LpqC	CWP
P9WPC5	clpP1 ATP-dependent Clp protease proteolytic subunit 1	20		1.4	-	1.33	1.21		0.78	0.72	0.78	0.82	0.71	0.66		1.12	1.04	1	1.09		ClpP1	IMR
I6Y1I1	Rv2695 Alanine rich protein	20		1.71	1.21	1.25	1.31		-	4.61	1.16	1.15	1.37	1.37		1.42	1.72	1.18	1.36		Rv2695	CH
P71981	Rv1723 Hydrolase	20		1.73	1.62	1.52	1.52		20	20	0.6	0.62	1.02	1.06		0.7	1.39	0.67	-		Rv1723	IMR
P71988	Rv1730c Penicillin-binding protein	20		10.44	20	20	20		20	20	20	20	1.21	1.23		20	20	20	-		Rv1730c	CWP
P96399	lipW Esterase LipW	20		1.37	-	1.05	1.06		20	20	0.52	0.5	1.11	1.1		1.01	2.09	0.88	1.08		LipW	IMR
Q79FE8	mbtJ Acetyl hydrolase MbtJ	20		1.97	2.2	1.78	1.81		20	20	1.35	1.36	5.32	5.14		2.75	4.7	1.9	-		MbtJ	LM
O53488	lipT Carboxylesterase LipT	20		1.15	1.21	1.15	1.13		20	-	0.1	0.1	4.52	4.97		0.57	1.12	1.02	2.01		LipT	IMR
P9WJY9	metX Homoserine O-acetyltransferase	20		1.85	1.18	1.1	1.08		20	20	0.63	0.62	1.17	1.19		0.26	0.37	0.19	-		MetX	IMR
O05316	Rv1215c Conserved protein	-		1.53	1.19	1.29	1.22		0.62	0.63	0.7	0.79	0.68	0.72		1.13	1.04	1.08	1.04		Rv1215c	CH
I6YB49	Rv3091 Conserved protein	-		1.53	1.16	1.47	1.36		2.58	2.63	0.94	0.94	0.8	0.81		0.8	0.84	0.62	0.68		Rv3091	CH
I6Y8X0	pip Probable proline iminopeptidase Pip (Prolyl aminop	20		1.65	1.89	3.92	4.04		20	20	0.83	0.84	5.53	5.74		-	20	20	20		Pip	IMR
P95227	fadD2 Fatty-acid-CoA ligase FadD2	-		1.41	1.44	1.38	1.29		0.57	0.58	0.79	0.84	0.56	0.59		0.98	0.86	1.04	0.96		FadD2	LM
DETECTED IN 13 INSTRUMENT REPLICATES
P9WHR9	Rv3671c Serine protease Rv3671c	-		1.33	-	1.31	1.25		1.45	1.42	0.58	0.61	0.64	0.62		1.49	1.52	1.42	1.64		Rv3671c	IMR
P71778	lipL Esterase LipL	-		2.93	2.29	1.65	1.63		20	20	1.08	1.1	0.95	0.98		-	3.97	1.85	1.55		LipL	IMR
O50397	Rv3368c Oxidoreductase	-		1.85	-	1.41	1.14		12.93	20	0.76	0.74	0.86	0.82		1.06	0.97	1.02	1.14		Rv3368c	IMR
I6XG43	Rv3079c Conserved protein	-		1.8	1.23	1.31	1.38		20	20	0.54	0.53	1.62	1.54		0.49	1.02	0.5	-		Rv3079c	CH
P9WGQ5	Rv0927c Uncharacterized oxidoreductase Rv0927c	-		1.37	-	1.2	1.05		20	20	0.72	0.72	0.91	0.92		0.97	1.04	0.78	1.02		Rv0927c	IMR
DETECTED IN 12 INSTRUMENT REPLICATES
P9WQ93	amiD Putative amidase AmiD	20		1.72	1.36	1.31	1.32		20	20	0.84	0.82	0.7	0.68		-	-	0.68	-		AmiD	IMR
I6YEB6	Rv2766c Oxidoreductase	-		1.47	1.46	-	-		4.34	4.31	0.64	0.57	0.86	0.82		1.21	1.22	1.03	1.92		Rv2766c	IMR
DETECTED IN 11 INSTRUMENT REPLICATES
P9WIQ9	Rv1835c Putative serine esterase Rv1835c	-		1.75	1.47	1.23	1.23		20	20	0.61	0.65	0.64	0.64		0.72	-	-	-		Rv1835c	CH
P9WLC7	Rv2307c Uncharacterized protein Rv2307c	20		1.64	-	1.64	1.58		-	-	0.96	0.9	1.06	1.03		0.86	0.9	0.82	-		Rv2307c	CH
DETECTED IN 10 INSTRUMENT REPLICATES
O53363	Rv3312c Uncharacterized protein	20		2.6	2.86	4.49	4.15		-	-	-	1.4	1.63	1.56		20	4.51	-	-		Rv3312c	CH
I6Y8R4	Rv0774c Exported protein	20		1.99	-	1.88	2		-	20	0.53	0.5	1.97	2.01		-	-	0.21	-		Rv0774c	CWP
I6Y231	mas Mycocerosic acid synthase membrane-associated Mas	-		1.36	-	1.2	-		2.04	-	0.59	0.63	0.78	0.73		2.14	0.59	0.57	-		Mas	LM
P96818	Rv0141c Uncharacterized protein	-		-	-	-	-		1.04	0.98	0.88	0.93	0.84	0.86		1.12	1.1	0.92	1.19		Rv0141c	CH
O53620	Rv0075 Cystathionine beta-lyase	-		-	-	-	-		0.97	0.98	0.86	0.88	0.78	0.79		1.22	1.21	1.15	1.21		Rv0075	IMR
P9WME9	Rv2887 Uncharacterized HTH-type transcriptional regulator	-		-	-	1.15	-		4.56	3.67	-	1.51	2.14	2.05		0.58	0.9	0.61	0.61		Rv2887	RP
I6YDN6	pepQ Cytoplasmic peptidase PepQ	-		-	-	1.15	-		0.76	0.81	0.9	0.91	0.76	0.82		1.1	0.99	-	0.99		PepQ	IMR
DETECTED IN 9 INSTRUMENT REPLICATES
P9WHK1	Rv0571c Putative phosphoribosyl transferase Rv0571c	-		-	-	-	-		1.25	1.26	0.69	0.76	0.72	0.8		1.01	-	1.12	0.9		Rv0571c	CH
P9WLK7	Rv2079 Uncharacterized protein Rv2079	-		2.04	1.41	1.42	1.64		1.86	2.01	1.02	1.08	-	0.9		-	-	-	-		Rv2079	CH
P96847	aspB Aspartate aminotransferase AspB	-		1.88	-	-	0.92		1.17	1.15	1.23	1.14	1.02	0.97		1.09	-	-	-		AspB	IMR
I6XVY0	lpqP Lipoprotein LpqP	-		1.59	-	0.93	0.91		10.23	10.6	1.56	1.52	1.73	1.71		-	-	-	-		LpqP	CWP
DETECTED IN 8 INSTRUMENT REPLICATES
P9WK85	lipR Putative acetyl-hydrolase LipR	20		-	-	1.22	-		20	20	1.61	1.75	14.32	10.83		-	-	-	-		LipR	IMR
DETECTED IN 7 INSTRUMENT REPLICATES
P9WPB1	mmaA1 Mycolic acid methyltransferase MmaA1	-		-	-	-	-		0.71	0.72		0.98	0.77	0.69		0.72	-	-	0.94		MmaA1	LM
P9WFI3	Rv0830 Putative S-adenosyl-L-methionine-dependent methylt	-		2.31	-	-	-		-	-		0.56	0.94	0.93		0.82	1.14	-	-		Rv0830	LM
P9WP39	cut3 Probable cutinase cut3	20		0.74	-	0.9	-		-	2.26		0.91	0.92	0.97		-	-	-	-		Cut3	CWP
DETECTED IN 6 INSTRUMENT REPLICATES
O53190	lipP Esterase/lipase LipP	-		-	-	-	-		20	20		0.85	1.38	1.36		-	-	-	-		LipP	IMR
DETECTED IN 5 INSTRUMENT REPLICATES
P9WLZ3	Rv1367c Uncharacterized protein Rv1367c	20		20	20	20	20		-	-		-	-	-		-	-	-	-		Rv1367c	CH
DETECTED IN 4 INSTRUMENT REPLICATES
O33364	Rv0519c Mycolyltransferase II	20		1.94	1.31	1.42	-		-	-		-	-	-		-	-	-	-		Rv0519c	CWP
I6X8S7	Rv0223c Aldehyde dehydrogenase (NAD+)	-		-	1.21	1.22	1.13		-	-		-	-	-		-	-	-	-		Rv0223c	IMR
O06319	cut4 Cutinase Cut4	20		1.08	-	1.22	1.19		-	-		-	-	-		-	-	-	-		Cut4	CWP
P9WKH3	mhuD Heme-degrading monooxygenase HmoB	-		1.84	1.21	1.27	1.25		-	-		-	-	-		-	-	-	-		MhuD	IMR
O86335	pks6 Polyketide synthase Pks6	-		1.75	1.27	1.38	1.47		-	-		-	-	-		-	-	-	-		Pks6	LM
DETECTED IN 3 INSTRUMENT REPLICATES
P9WHR5	caeB Carboxylesterase B	-		1.35	-	0.8	0.85		-	-		-	-	-		-	-	-	-		CaeB	CWP
P71719	mbtD Mycobactin polyketide synthetase MbtD	-		-	-	-	-		-	-		0.47	0.36	-		-	-	-	-		MbtD	LM
I6YGW2	Rv3668c Possible protease	-		-	-	-	-		-	-		0.69	-	0.72		1.53	-	-	-		Rv3668c	IMR
P9WIY7	Rv2565 Uncharacterized NTE family protein Rv2565	-		2.35	-	1.28	1.21		-	-	-	-	-	-		-	-	-	-		Rv2565	CH
DETECTED IN 2 INSTRUMENT REPLICATES
O53321	hpx Non-heme haloperoxidase Hpx	-		-	-	0.39	0.44		-	-	-	-	-	-		-	-	-	-		Hpx	VDA
O53410	Rv1062 Uncharacterized protein	-		2.09	-	-	1.32		-	-	-	-	-	-		-	-	-	-		Rv1062	CH
P95291	Rv1922 Beta-lactamase	-		-	-	-	-		-	-	-	0.81	-	1		-	-	-	-		Rv1922	CWP
P9WP43	Rv1984c Probable cutinase Rv1984c	-		-	-	-	-		-	-	-	-	-	-		-	-	0.63	0.36		Rv1984c	CWP
DETECTED IN 1 INSTRUMENT REPLICATES
P9WJ01	Rv0480c Hydrolase Rv0480c	-		1.64	-	-	-		-	-	-	-	-	-		-	-	-	-		Rv0480c	IMR
Q79G04	PE3 PE family protein PE3	-		-	-	1.46	-		-	-	-	-	-	-		-	-	-	-		PE3	PE/PPE
O53896	pepD Probable serine protease PepD (Serine proteinase)	-		1.34																	PepD	IMR
O53872	fadB Fatty oxidation protein FadB	11.88		-	-	-	-		-	-	-	-	-	-		-	-	-	-		FadB	LM
P9WIR3	cfp30B 27 kDa antigen Cfp30B	20		-	-	-	-		-	-	-	-	-	-		-	-	-	-		Cfp30B	CH
P9WP43	Rv1984c Probable cutinase Rv1984c	20		-	-	-	-		-	-	-	-	-	-		-	-	-	-		Rv1984c	CWP
P9WGY9	rpoB DNA-directed RNA polymerase subunit beta	10.45		-	-	-	-		-	-	-	-	-	-		-	-	-	-		RpoB	IP
P9WN39	glnA1 Glutamine synthetase 1	10.55		-	-	-	-		-	-	-	-	-	-		-	-	-	-		GlnA1	IMR
