## Supplementary material for "A competitive activity-based protein profiling platform yields cell wall synthesis inhibitors active against replicating and non-replicating *Mycobacterium tuberculosis*": Table S4

### Sheet: Table S4
Table S4. Prioritization of serine hydrolases targeted by AA692
Dataset identifier	AC114*		AC157		AC114	AC157
pH	6.6		5.0		6.6	5.0
Treatment	AA692	AA702	AA692	AA702	Δ(% inhibition)
					(AA692-AA702)
Protein Name
AmiB2	93.3146	4.30403	95	37.1069	89.0105	57.8931
Rv1730c	95	18.0273	95	-	76.9727	-
LipC	71.5016	4.7619	89.8167	22.4806	66.7397	67.3361
Rv3591c	39.7568	0	95	20	39.7568	75
FbpA	33.1036	0	57.4468	0	33.1036	57.4468
Rv3802c	31.5068	0	29.5775	2.91262	31.5068	26.6648
FbpB	28.3145	0	65.6357	0	28.3145	65.6357
Rv2627c	39.5721	11.8926	39.0244	2.91262	27.6795	36.1118
TesA	61.7764	34.1849	90.7063	5.66038	27.5915	85.0459
LipM	94.9581	71.8308	95	28.0576	23.1273	66.9424
Cut2	22.4806	0	0	0	22.4806	0
LipH	95	86.5755	95	85.5282	8.42452	9.47178
LipE	7.40741	0	77.5785	10.7143	7.40741	66.8642
LipO	89.3545	82.6782	95	79.3388	6.67624	15.6612
Rv0293c	71.5491	65.4576	60.7843	49.2386	6.09148	11.5457
FbpC	5.10883	0	0	0	5.10883	0
AmiC	95	95	95	95	0	0
HsaD	0	0	23.6641	16.6667	0	6.99746
Rv0272c	0	0	10.7143	19.3548	0	-8.64055
Rv1288	0	0	9.09091	13.7931	0	-4.70219
Rv1192	0	0	50.495	48.9796	0	1.51546
Rv0457c	0	0	33.7748	2.91262	0	30.8622
SppA	0	0	0	0	0	0
ClpP1	0	0	3.84615	8.25688	0	-4.41073
Rv2257c	0	0	29.078	41.5205	0	-12.4425
Rv1063c	0	0	23.6641	0	0	23.6641
HtrA	0	0	22.4806	17.3554	0	5.12525
Rv0458	0	0	7.40741	1.96078	0	5.44662
FadD2	0	0	0	0	0	0
Rv1215c	0	0	3.84615	3.84615	0	0
Rv3091	0	0	0	0	0	0
Rv0183	89.1832	92.0057	95	85.0746	-2.82247	9.92537
Rv1723	0	3.81058	28.0576	-	-3.81058	-
CaeA	0	3.84615	25.3731	54.7511	-3.84615	-29.378
Pks13	0	5.21114	18.0328	0	-5.21114	18.0328
Rv0045c	0	6.53389	19.3548	0	-6.53389	19.3548
Rv0421c	0	7.83214	25.9259	0	-7.83214	25.9259
LipG	75.8188	83.7042	75.4902	0	-7.88538	75.4902
Rv1069c	0	8.24916	23.6641	0	-8.24916	23.6641
LipW	0	9.50041	52.1531	7.40741	-9.50041	44.7457
Rv2854	0	13.0369	61.8321	0	-13.0369	61.8321
Rv2695	13.4183	27.0073	41.8605	26.4706	-13.589	15.3899
MetX	0	15.2482	0	-	-15.2482	-
Rv2037c	0	16.3048	11.5044	0	-16.3048	11.5044
Rv1683	0	20	0	0	-20	0
Rv2715	0	21.8702	0	2.91262	-21.8702	-2.91262
LipN	53.2343	80.6499	86.1687	11.5044	-27.4156	74.6643
LipV	0	35.269	8.25688	95	-35.269	-86.7431
LipD	0	46.2366	56.8966	0	-46.2366	56.8966
LpqC	0	46.6572	32.8859	0	-46.6572	32.8859
BpoC	0	49.2333	46.5241	0	-49.2333	46.5241
MbtJ	26.1983	80.8739	78.7234	-	-54.6756	-
AmiA2	0	54.7502	51.4563	78.9916	-54.7502	-27.5353
NlhH	0	69.8661	23.6641	63.2353	-69.8661	-39.5712
LipT	0	78.8777	10.7143	50.2488	-78.8777	-39.5345
Pip	0	82.2476	95	95	-82.2476	0
				AVG	-3.58888	18.773
				STDEV	32.6129	34.4229
				AVG+STDEV/2	12.7176	35.9844
* Percent inhibition values for this dataset are the average of 2 instrument replicates. See Table S2.
